# Interactive visualization of whole eukaryote genome alignments using NCBI’s Comparative Genome Viewer (CGV)

**DOI:** 10.1101/2023.10.30.564672

**Authors:** Sanjida H Rangwala, Dmitry V Rudnev, Victor V Ananiev, Andrea Asztalos, Barrett Benica, Evgeny A Borodin, Nathan Bouk, Vladislav I Evgeniev, Vamsi K Kodali, Vadim Lotov, Eyal Mozes, Dong-Ha Oh, Marina V Omelchenko, Sofya Savkina, Ekaterina Sukharnikov, Joël Virothaisakun, Terence D. Murphy, Kim D Pruitt, Valerie A. Schneider

## Abstract

We report a new visualization tool for analysis of whole genome assembly-assembly alignments, the Comparative Genome Viewer (CGV) (https://ncbi.nlm.nih.gov/genome/cgv/). CGV visualizes pairwise same-species and cross-species alignments provided by NCBI using assembly alignment algorithms developed by us and others. Researchers can examine the alignments between the two assemblies using two alternate views: a chromosome ideogram-based view or a 2D genome dotplot. Whole genome alignment views expose large structural differences spanning chromosomes, such as inversions or translocations. Users can also navigate to regions of interest, where they can detect and analyze smaller-scale deletions and rearrangements within specific chromosome or gene regions. RefSeq or user-provided gene annotation is displayed in the ideogram view where available. CGV currently provides approximately 700 alignments from over 300 animal, plant, and fungal species. CGV and related NCBI viewers are undergoing active development to further meet needs of the research community in comparative genome visualization.
