## Supplemental Table 1 (S1 Table) for "Interactive visualization of whole eukaryote genome alignments using NCBI’s Comparative Genome Viewer (CGV)"

### Sheet: Mash_vs_aln.cov.table
Reference assembly accession	Reference assembly name	Reference assembly taxonomy ID	Reference organism name	Query assembly accession	Query assembly name	Query assembly taxonomy ID	Query organism name	Mash Distance	Alignment coverage (%) of reference assembly - genome	Alignment coverage (%) of reference assembly - coding sequence (CDS)
GCF_000001405.40	GRCh38.p14	9606	Homo sapiens	GCF_002880755.1	Clint_PTRv2	9598	Pan troglodytes	0.013897	88.83	97.37
GCF_000001405.40	GRCh38.p14	9606	Homo sapiens	GCF_028858775.1	NHGRI_mPanTro3-v1.1-hic.freeze_pri	9598	Pan troglodytes	0.0141136	89.3452	98.0351
GCF_000001405.40	GRCh38.p14	9606	Homo sapiens	GCF_029289425.1	NHGRI_mPanPan1-v1.1-0.1.freeze_pri	9597	Pan paniscus	0.0142983	89.2702	98.056
GCF_000001405.40	GRCh38.p14	9606	Homo sapiens	GCF_008122165.1	Kamilah_GGO_v0	9595	Gorilla gorilla	0.0179412	87.18	94.64
GCF_000001405.40	GRCh38.p14	9606	Homo sapiens	GCF_029281585.1	NHGRI_mGorGor1-v1.1-0.2.freeze_pri	9595	Gorilla gorilla	0.0182447	88.9021	98.196
GCF_000001405.40	GRCh38.p14	9606	Homo sapiens	GCF_002880775.1	Susie_PABv2	9601	Pongo abelii	0.0346499	85.46	96.65
GCF_000001405.40	GRCh38.p14	9606	Homo sapiens	GCF_028885625.1	NHGRI_mPonPyg2-v1.1-hic.freeze_pri	9600	Pongo pygmaeus	0.0348105	86.0727	97.1259
GCF_000001405.40	GRCh38.p14	9606	Homo sapiens	GCF_028885655.1	NHGRI_mPonAbe1-v1.1-hic.freeze_pri	9601	Pongo abelii	0.0355805	86.1293	97.0145
GCF_000001405.40	GRCh38.p14	9606	Homo sapiens	GCF_006542625.1	Asia_NLE_v1	61853	Nomascus leucogenys	0.0405536	81.3656	95.6187
GCF_000001405.40	GRCh38.p14	9606	Homo sapiens	GCF_028878055.1	NHGRI_mSymSyn1-v1.1-hic.freeze_pri	9590	Symphalangus syndactylus	0.0424948	78	91.7563
GCF_000001405.40	GRCh38.p14	9606	Homo sapiens	GCF_008728515.1	Panubis1.0	9555	Papio anubis	0.0634786	79.091	94.3273
GCF_000001405.40	GRCh38.p14	9606	Homo sapiens	GCF_000264685.3	Panu_3.0	9555	Papio anubis	0.0636401	79.0982	95.5326
GCF_000001405.40	GRCh38.p14	9606	Homo sapiens	GCF_003339765.1	Mmul_10	9544	Macaca mulatta	0.0638139	79.78	96.33
GCF_000001405.40	GRCh38.p14	9606	Homo sapiens	GCF_009663435.1	Callithrix_jacchus_cj1700_1.1	9483	Callithrix jacchus	0.105537	66.34	93.83
GCF_000001405.40	GRCh38.p14	9606	Homo sapiens	GCF_020740605.2	mLemCat1.pri	9447	Lemur catta	0.166698	52.13	91.91
GCF_000001405.40	GRCh38.p14	9606	Homo sapiens	GCF_027406575.1	mNycCou1.pri	9470	Nycticebus coucang	0.184731	51.83	93.22
GCF_000001405.40	GRCh38.p14	9606	Homo sapiens	GCF_002863925.1	equCab3	9796	Equus caballus	0.186714	48.46	93.05
GCF_000001405.40	GRCh38.p14	9606	Homo sapiens	GCF_009873245.2	mBalMus1.pri.v3	9771	Balaenoptera musculus	0.188477	49.1318	90.5478
GCF_000001405.40	GRCh38.p14	9606	Homo sapiens	GCA_949752795.1	mHypAmp2.1	48744	Hyperoodon ampullatus	0.18893	47.8355	89.7525
GCF_000001405.40	GRCh38.p14	9606	Homo sapiens	GCF_011762595.1	mTurTru1.mat.Y	9739	Tursiops truncatus	0.190842	48.0776	89.9024
GCF_000001405.40	GRCh38.p14	9606	Homo sapiens	GCF_008692025.1	mPhoSin1.pri	42100	Phocoena sinus	0.191351	47.9356	89.7495
GCF_000001405.40	GRCh38.p14	9606	Homo sapiens	GCF_014441545.1	ROS_Cfam_1.0	9615	Canis lupus	0.193207	48.18	91.89
GCF_000001405.40	GRCh38.p14	9606	Homo sapiens	GCF_000002285.5	Dog10K_Boxer_Tasha	9615	Canis lupus	0.193382	47.56	90.55
GCF_000001405.40	GRCh38.p14	9606	Homo sapiens	GCF_004115265.2	mRhiFer1_v1.p	59479	Rhinolophus ferrumequinum	0.193843	46.2016	91.3957
GCF_000001405.40	GRCh38.p14	9606	Homo sapiens	GCF_000803125.2	CamDro3	9838	Camelus dromedarius	0.196	47.36	92.08
GCF_000001405.40	GRCh38.p14	9606	Homo sapiens	GCF_000003025.6	susScr11	9823	Sus scrofa	0.196647	41.5	91.82
GCF_000001405.40	GRCh38.p14	9606	Homo sapiens	GCF_002263795.2	bosTau9	9913	Bos taurus	0.197707	39.91	92.11
GCF_000001405.40	GRCh38.p14	9606	Homo sapiens	GCF_910594005.1	mCerEla1.1	9860	Cervus elaphus	0.198307	44.52	92.29
GCF_000001405.40	GRCh38.p14	9606	Homo sapiens	GCF_019320065.1	ASM1932006v1	1574408	Cervus canadensis	0.198619	44.83	91.45
GCF_000001405.40	GRCh38.p14	9606	Homo sapiens	GCF_001704415.2	ARS1.2	9925	Capra hircus	0.199266	44.1305	92.1578
GCF_000001405.40	GRCh38.p14	9606	Homo sapiens	GCA_951394145.1	mRanTar1.hap2.1	228257	Rangifer tarandus	0.199624	42.7578	89.2332
GCF_000001405.40	GRCh38.p14	9606	Homo sapiens	GCA_019903745.2	ULRtarCaribou_2v2	86327	Rangifer tarandus	0.199718	45.2157	89.4261
GCF_000001405.40	GRCh38.p14	9606	Homo sapiens	GCF_000001635.27	mm39	10090	Mus musculus	0.23011	27.58	90.4
GCF_000001405.40	GRCh38.p14	9606	Homo sapiens	GCF_015227675.2	rn7	10116	Rattus norvegicus	0.231555	27.36	90.42
GCF_000001405.40	GRCh38.p14	9606	Homo sapiens	GCF_016699485.2	bGalGal1.mat.broiler.GRCg7b	9031	Gallus gallus	0.26997	3.49486	65.6671
GCF_000001405.40	GRCh38.p14	9606	Homo sapiens	GCF_000002035.6	GRCz11	7955	Danio rerio	0.294116	0.85	50.98
GCF_023101765.2	AGI-APGP_CSIRO_Sfru_2.0	7108	Spodoptera frugiperda	GCA_902850265.1	PGI_Spodlit_v1	7109	Spodoptera littoralis	0.0934535	53.9334	88.7874
GCF_023101765.2	AGI-APGP_CSIRO_Sfru_2.0	7108	Spodoptera frugiperda	GCF_002706865.2	ASM270686v3	69820	Spodoptera litura	0.0941984	55.0203	88.7225
GCF_023101765.2	AGI-APGP_CSIRO_Sfru_2.0	7108	Spodoptera frugiperda	GCA_902829305.4	PGI_SPEXI_v6	7107	Spodoptera exigua	0.112739	45.4949	87.5936
GCF_023101765.2	AGI-APGP_CSIRO_Sfru_2.0	7108	Spodoptera frugiperda	GCF_023701775.1	HaSCD2	29058	Helicoverpa armigera	0.170659	21.0505	79.5293
GCF_023101765.2	AGI-APGP_CSIRO_Sfru_2.0	7108	Spodoptera frugiperda	GCF_022581195.2	ilHelZeax1.1	7113	Helicoverpa zea	0.171773	20.8089	79.6832
GCF_023101765.2	AGI-APGP_CSIRO_Sfru_2.0	7108	Spodoptera frugiperda	GCA_028554685.1	CAAS-Ai	56364	Agrotis ipsilon	0.176265	30.4199	82.7569
GCF_023101765.2	AGI-APGP_CSIRO_Sfru_2.0	7108	Spodoptera frugiperda	GCA_903961255.1	PGI_CINC_v6	689277	Chrysodeixis includens	0.188904	24.1616	81.5135
GCF_023101765.2	AGI-APGP_CSIRO_Sfru_2.0	7108	Spodoptera frugiperda	GCF_003590095.1	tn1	7111	Trichoplusia ni	0.191731	16.3731	76.8535
GCF_023101765.2	AGI-APGP_CSIRO_Sfru_2.0	7108	Spodoptera frugiperda	GCF_014839805.1	JHU_Msex_v1.0	7130	Manduca sexta	0.252993	6.77947	65.4011
GCF_023101765.2	AGI-APGP_CSIRO_Sfru_2.0	7108	Spodoptera frugiperda	GCA_902850365.2	PGI_CHILSU_V6	168631	Chilo suppressalis	0.272166	7.24096	66.9319
GCF_023101765.2	AGI-APGP_CSIRO_Sfru_2.0	7108	Spodoptera frugiperda	GCA_019925095.2	A622	765133	Dendrolimus kikuchii	0.272455	6.95164	66.066
GCF_023101765.2	AGI-APGP_CSIRO_Sfru_2.0	7108	Spodoptera frugiperda	GCF_014905235.1	Bmori_2016v1.0	7091	Bombyx mori	0.272746	6.17007	62.2372
GCF_023101765.2	AGI-APGP_CSIRO_Sfru_2.0	7108	Spodoptera frugiperda	GCA_918026875.4	PGI_DIATSA_v4	40085	Diatraea saccharalis	0.273927	7.10458	66.8462
GCF_023101765.2	AGI-APGP_CSIRO_Sfru_2.0	7108	Spodoptera frugiperda	GCA_018135715.1	MEX_DaPlex	13037	Danaus plexippus	0.287627	17.8694	71.4996
GCF_023101765.2	AGI-APGP_CSIRO_Sfru_2.0	7108	Spodoptera frugiperda	GCF_009731565.1	Dplex_v4	278856	Danaus plexippus	0.287907	17.6526	71.2377
GCF_023101765.2	AGI-APGP_CSIRO_Sfru_2.0	7108	Spodoptera frugiperda	GCF_932276165.1	ilPluXylo3.1	51655	Plutella xylostella	0.290548	15.7534	71.604
GCF_023101765.2	AGI-APGP_CSIRO_Sfru_2.0	7108	Spodoptera frugiperda	GCF_022605725.1	icAntGran1.3	2921223	Anthonomus grandis	0.359474	5.69757	30.5691
GCF_023101765.2	AGI-APGP_CSIRO_Sfru_2.0	7108	Spodoptera frugiperda	GCF_000002335.3	Tcas5.2	7070	Tribolium castaneum	0.368875	3.76132	32.4614
